# A peptide-centric quantitative proteomics dataset for the phenotypic assessment of Alzheimer’s disease

**DOI:** 10.1101/2022.11.04.515203

**Authors:** Gennifer E. Merrihew, Jea Park, Deanna Plubell, Brian C. Searle, C. Dirk Keene, Eric B. Larson, Randall Bateman, Richard J. Perrin, Jasmeer P. Chhatwal, Martin R. Farlow, Catriona A. McLean, Bernardino Ghetti, Kathy L. Newell, Matthew P. Frosch, Thomas J. Montine, Michael J. MacCoss

**Affiliations:** Department of Genome Sciences, University of Washington, Seattle, Washington 98195, United States; Department of Biomedical Informatics, Ohio State University, Columbus, Ohio 43210, United States; Department of Laboratory Medicine and Pathology, University of Washington, Seattle, Washington 98195, United States; Department of Medicine, University of Washington, Seattle, Washington 98195, United States; Department of Neurology, Washington University School of Medicine, 660 South Euclid Avenue, Box 8111, St. Louis, Missouri 63110, United States; Department of Pathology, Washington University School of Medicine, 660 South Euclid Avenue, Box 8111, St. Louis, Missouri 63110, United States; Massachusetts General Hospital, Department of Neurology, Harvard Medical School, 15 Parkman St, Suite 835, Boston Massachusetts 02114, United States; Department of Neurology, Indiana University School of Medicine, Indianapolis, Indiana 46202, United States; Department of Anatomical Pathology, Alfred Health, Melbourne VIC 3004, Australia; Department of Pathology and Laboratory Medicine, Indiana University School of Medicine, Indianapolis, Indiana 46202, United States; C.S. Kubik Laboratory for Neuropathology, and Massachusetts Alzheimer Disease Research Center, Massachusetts General Hospital, Boston, Massachusetts 02114, United States; Department of Pathology, Stanford University, Stanford, CA, 94305, United States

## Abstract

Alzheimer’s disease (AD) is a looming public health disaster with limited interventions. Alzheimer’s is a complex disease that can present with or without causative mutations and can be accompanied by a range of age-related comorbidities. This diverse presentation makes it difficult to study molecular changes specific to AD. To better understand the molecular signatures of disease we constructed a unique human brain sample cohort inclusive of autosomal dominant AD dementia (ADD), sporadic ADD, and those without dementia but with high AD histopathologic burden, and cognitively normal individuals with no/minimal AD histopathologic burden. All samples are clinically well characterized, and brain tissue was preserved postmortem by rapid autopsy. Samples from four brain regions were processed and analyzed by data-independent acquisition LC-MS/MS. Here we present a high-quality quantitative dataset at the peptide and protein level for each brain region. Multiple internal and external control strategies were included in this experiment to ensure data quality. All data are deposited in the ProteomeXchange repositories and available from each step of our processing.
