## Supplementary material for "A peptide-centric quantitative proteomics dataset for the phenotypic assessment of Alzheimer’s disease": Table 5

### Sheet: Table 5.
Table 5. Run level and experiment level peptide and protein detections
Brain Tissue Region	Run Level FDR Peptide Detection Range	Experiment Level Peptide Detections	Experiment Level Protein Detections
SMTG	51582-69590	40346	5851
Hippocampus	32995-59853	31863	5117
IPL	37840-73168	48271	6497
Caudate	31426-58105	26135	4636
